# A multimodal interrogation of Broca’s area in the pediatric and adult human brain

**DOI:** 10.64898/2026.07.22.739934

**Authors:** Juan Moriano, Tanzila Mukhtar, Jimmy Tsz Hang Lee, Fani Memi, Jonathan Augustin, Rachel Leonard, Joseph Asfouri, I-Ling Lu, Clara Siebert, Jennifer Ja-Yoon Choi, Guolong Zuo, Yinshui Chang, Stanislaw Makarchuk, Elina Jin, Martin Prete, Shaohui Wang, Qiuli Bi, Yuhan Hao, Liz Tuck, Katy Tudor, Vanessa B. Pereira, Hon Man Chan, Jasmine Halliwell, Benjamin Rumney, Holly Anderson, Arren Ramsey, Fabian Theis, Mercedes Paredes, Xianhua Piao, Elizabeth E. Crouch, Arturo Alvarez-Buylla, David Rowitch, Eric J. Huang, Tomasz J. Nowakowski, Omer Ali Bayraktar, Arnold Kriegstein

## Abstract

Language is a defining trait of our species, and disruptions in language acquisition can have profound consequences to the individuals affected. Uncovering the neurodevelopmental basis of this complex trait requires detailed molecular and cellular insights into the neocortical areas that support linguistic abilities. Here we performed joint gene expression and chromatin accessibility profiling at single-nucleus resolution (10x Genomics Single cell Multiome) and spatial transcriptomic profiling (Xenium high-plex *in situ* spatial transcriptomics) of Broca’s area alongside adjacent motor cortical areas. We profiled individuals from different ancestries (European and African) and developmental stages (infancy, childhood, adolescence, and adulthood). We provide a high-resolution dissection of the cellular and molecular architecture of Broca’s and motor cortical areas across early life stages and anchor the trajectories to the cellular states found in the adult human brain. We identify distinct area- and stage-specific cellular signatures, including a prominent role of glia populations and interneuron subtypes contributing to cytoarchitectonic specializations. Using longitudinal single cell spatial transcriptomic profiling, we orthogonally validate our consensus cell taxonomy and spatially resolve layer enrichment of neuronal and astrocyte subtypes that distinguish Broca’s area and motor cortex. We also uncover cell type-specific molecular signatures that distinguish cell developmental trajectories in these cortical areas, including an early molecular code established by differential expression of cadherin genes that might contribute to area-specific intercellular communication. We also identify cell type-specific vulnerabilities to language-related neurodevelopmental and neuropsychiatric disorders, with selective susceptibility of particular somatostatin-positive interneuron subtypes to ASD/ADHD. Finally, evolutionary analysis of differentially accessible regions between Broca’s area and motor cortex suggests that genetic mutations that might have contributed to the emergence of linguistic abilities accumulated over the course of million years following the divergence of human and chimpanzee lineages. Together, our study provides a comprehensive molecular, cellular and spatial definition of Broca’s area and motor cortex, laying the groundwork for investigations into unique aspects of human cognition and related neurodevelopmental and neuropsychiatric disorders.
