## Supplementary material for "A multimodal interrogation of Broca’s area in the pediatric and adult human brain": Table_S10

### Sheet: DARs_in_Evo_sets
cell_type	peak	avg_logFC	Broca.pct	Motor.pct	Broca.exp	Motor.exp	p_val	da_family	da_method	da_type	age_group	p_val_adj_global	peak_chr	peak_start	peak_end	evo_set	evo_ID	evo_chr	evo_start	evo_end
VIP	chr13-100636097-100637006	1.48883	0.046	0.02	0.0838881	0.0359532	0.000230908	singlecell	wilcox	singlecell	Childhood	0.00566717	chr13	100636097	100637006	HARs	ZOOHAR.113	chr13	100636708	100636759
Astrocyte	chr1-143729195-143730082	1.3226	0.013	0.003	0.0281875	0.00520156	5.40141e-05	singlecell	wilcox	singlecell	Infancy	0.00163241	chr1	143729195	143730082	HAQERs	HAQER0001	chr1	143728565	143730516
L6_IT_CAR3	chr3-197509709-197510563	1.36107	0.15	0.034	0.337398	0.0903955	0.000125987	singlecell	wilcox	singlecell	Infancy	0.00338431	chr3	197509709	197510563	HAQERs	HAQER1109	chr3	197509859	197510500
L5_IT	chr17-74514049-74514963	-1.32935	0.015	0.04	0.0352234	0.0835635	0.000177681	singlecell	wilcox	singlecell	Childhood	0.00453698	chr17	74514049	74514963	HAQERs	HAQER1061	chr17	74514064	74514781
LAMP5	chr17-74514049-74514963	-2.18066	0.008	0.044	0.0172684	0.0840708	7.45371e-05	singlecell	wilcox	singlecell	Childhood	0.00215607	chr17	74514049	74514963	HAQERs	HAQER1061	chr17	74514064	74514781
PVALB	chr17-74514049-74514963	-1.42934	0.016	0.039	0.027897	0.0829694	0.000118133	singlecell	wilcox	singlecell	Childhood	0.00320258	chr17	74514049	74514963	HAQERs	HAQER1061	chr17	74514064	74514781
PVALB_ChC	chr20-266601-267489	1.98985	0.089	0.012	0.190476	0.0288066	9.22412e-05	singlecell	wilcox	singlecell	Childhood	0.00259018	chr20	266601	267489	HAQERs	HAQER1078	chr20	266706	267343
L4_IT	chr9-73116-74062	2.20035	0.038	0.003	0.0752688	0.00534759	0.000392697	singlecell	wilcox	singlecell	Adult	0.00885127	chr9	73116	74062	HAQERs	HAQER0652	chr9	72827	73876
L5_IT	chr12-61796921-61797848	1.27518	0.028	0.012	0.0552341	0.0210472	0.000398695	singlecell	wilcox	singlecell	Infancy	0.00896362	chr12	61796921	61797848	hCONDELs	hCONDEL_1873	chr12	61797461	61797546
L6_IT_CAR3	chr5-167573235-167574116	1.44718	0.167	0.051	0.321138	0.0847458	0.000313036	singlecell	wilcox	singlecell	Infancy	0.00732164	chr5	167573235	167574116	hCONDELs	hCONDEL_7676	chr5	167573030	167573497
L5/6_NP	chr1-14362798-14363707	1.97221	0.071	0.004	0.119048	0.00858369	0.000243654	singlecell	wilcox	singlecell	Childhood	0.00592993	chr1	14362798	14363707	hCONDELs	hCONDEL_37	chr1	14363098	14363267
L6_CT	chr8-92059265-92060089	2.03987	0.069	0.011	0.1133	0.017094	0.000243941	singlecell	wilcox	singlecell	Childhood	0.00593576	chr8	92059265	92060089	hCONDELs	hCONDEL_9103	chr8	92059265	92060077
L6_CT	chr9-94922118-94922859	1.54607	0.118	0.04	0.231527	0.0769231	0.000350377	singlecell	wilcox	singlecell	Childhood	0.00804698	chr9	94922118	94922859	hCONDELs	hCONDEL_9557	chr9	94922391	94922564
PVALB	chr10-24811725-24812620	1.32797	0.035	0.009	0.0629471	0.0181951	5.19846e-06	singlecell	wilcox	singlecell	Childhood	0.000208682	chr10	24811725	24812620	hCONDELs	hCONDEL_932	chr10	24812238	24812254
Pericyte	chr15-38068765-38069684	3.71856	0.082	0	0.173469	0	0.000445983	singlecell	wilcox	singlecell	Childhood	0.00983633	chr15	38068765	38069684	hCONDELs	hCONDEL_2952	chr15	38068771	38068866
SNCG	chr16-66188776-66189701	-1.34735	0.005	0.047	0.00757576	0.0892019	0.00039763	singlecell	wilcox	singlecell	Childhood	0.00894402	chr16	66188776	66189701	hCONDELs	hCONDEL_3407	chr16	66188788	66188866
VIP	chr4-17186792-17187624	-2.14618	0.002	0.017	0.00396511	0.0335366	0.00044779	singlecell	wilcox	singlecell	Adult	0.00986859	chr4	17186792	17187624	hCONDELs	hCONDEL_6413	chr4	17186985	17187434
L5_IT	chr16-75095070-75095971	1.61383	0.019	0.006	0.0357706	0.0102669	0.00011458	singlecell	wilcox	singlecell	Infancy	0.00312013	chr16	75095070	75095971	PosSel	posSel_111	chr16	74971911	75134186
VIP	chr11-27013776-27014602	-1.95867	0.004	0.015	0.00918635	0.0275895	0.000280414	singlecell	wilcox	singlecell	Infancy	0.00667244	chr11	27013776	27014602	PosSel	posSel_49	chr11	26997547	27026661
L5/6_NP	chr18-36571884-36572807	2.01397	0.119	0.026	0.222222	0.0429185	0.000276513	singlecell	wilcox	singlecell	Childhood	0.00659447	chr18	36571884	36572807	PosSel	posSel_129	chr18	36548232	36572440
L5/6_NP	chr7-55469252-55470125	2.78303	0.087	0.009	0.15873	0.0128755	0.000128688	singlecell	wilcox	singlecell	Childhood	0.00344587	chr7	55469252	55470125	PosSel	posSel_277	chr7	55449935	55573679
L5_IT	chr22-35973676-35974579	1.31165	0.04	0.013	0.0730241	0.0214088	1.53927e-05	singlecell	wilcox	singlecell	Childhood	0.000544554	chr22	35973676	35974579	PosSel	posSel_176	chr22	35752805	36017243
L5_IT	chr8-47632446-47633175	1.54389	0.023	0.005	0.0369416	0.0089779	4.02237e-05	singlecell	wilcox	singlecell	Childhood	0.00126356	chr8	47632446	47633175	PosSel	posSel_294	chr8	47169545	48075537
L6b	chr7-107236708-107237588	2.38952	0.115	0.015	0.218391	0.0196078	0.00014437	singlecell	wilcox	singlecell	Childhood	0.00380264	chr7	107236708	107237588	PosSel	posSel_284	chr7	107237286	107593363
LAMP5	chr14-71650025-71650881	1.4167	0.046	0.007	0.0894819	0.00884956	0.000182098	singlecell	wilcox	singlecell	Childhood	0.00463304	chr14	71650025	71650881	PosSel	posSel_94	chr14	71282685	71748293
OPC	chr4-37242897-37243619	1.46374	0.009	0.003	0.014565	0.00453023	7.18378e-05	singlecell	wilcox	singlecell	Childhood	0.00208828	chr4	37242897	37243619	PosSel	posSel_206	chr4	37243362	37257274
Oligodendrocyte	chr8-96160486-96161398	1.25455	0.014	0.008	0.0261362	0.0144624	0.000163928	singlecell	wilcox	singlecell	Childhood	0.00423619	chr8	96160486	96161398	PosSel	posSel_299	chr8	96153365	96183482
PVALB	chr19-42024490-42025321	-1.4712	0.008	0.026	0.0143062	0.0473071	0.000185693	singlecell	wilcox	singlecell	Childhood	0.00471123	chr19	42024490	42025321	PosSel	posSel_138	chr19	41948288	42096867
L4_IT	chr17-49715648-49716516	1.49385	0.081	0.019	0.149002	0.0320856	2.52061e-05	singlecell	wilcox	singlecell	Adult	0.000839429	chr17	49715648	49716516	PosSel	posSel_116	chr17	49585225	49860127
L4_IT	chr6-53682165-53683083	2.81024	0.038	0.003	0.0752688	0.0026738	0.000446315	singlecell	wilcox	singlecell	Adult	0.00984242	chr6	53682165	53683083	PosSel	posSel_261	chr6	53669514	53682453
L5/6_NP	chr2-63047374-63048193	-2.74581	0	0.094	0	0.1875	0.000425207	singlecell	wilcox	singlecell	Adult	0.00945458	chr2	63047374	63048193	PosSel	posSel_144	chr2	62763099	63321590
L6_CT	chr6-149517330-149518189	2.16496	0.064	0.007	0.116	0.0131579	0.000157074	singlecell	wilcox	singlecell	Adult	0.00408461	chr6	149517330	149518189	PosSel	posSel_269	chr6	149516284	149609289
L6_IT	chr12-68291927-68292809	1.57833	0.089	0.031	0.173684	0.0570175	0.000281443	singlecell	wilcox	singlecell	Adult	0.00669327	chr12	68291927	68292809	PosSel	posSel_70	chr12	68289949	68337485
L6_IT	chr6-149517330-149518189	1.50515	0.071	0.018	0.136842	0.0307018	0.000122617	singlecell	wilcox	singlecell	Adult	0.0033062	chr6	149517330	149518189	PosSel	posSel_269	chr6	149516284	149609289
SNCG	chr3-52231439-52232232	-2.89512	0.003	0.047	0.00527704	0.105882	0.000332606	singlecell	wilcox	singlecell	Adult	0.00770363	chr3	52231439	52232232	PosSel	posSel_187	chr3	52215417	52444412
SNCG	chr6-142902357-142903216	-3.70338	0.003	0.047	0.00263852	0.0941176	0.000332606	singlecell	wilcox	singlecell	Adult	0.00770363	chr6	142902357	142903216	PosSel	posSel_268	chr6	142882771	142927126

### Sheet: GREAT_genedomain_association
gene	Subclass	Evo_set	Evo_set_region_ID	age_group	distance
ADGRG6	SNCG	PosSel	posSel_268	Adult	+600858
APOL5	L5_IT	PosSel	posSel_176	Childhood	+256256
ARHGAP21	PVALB	hCONDELs	hCONDEL_932	Childhood	-88505
ATP1A3	PVALB	PosSel	posSel_138	Childhood	-30646
BBOX1	VIP	PosSel	posSel_49	Infancy	-26773
BDH1	L6_IT_CAR3	HAQERs	HAQER1109	Infancy	+45851
C20orf96	PVALB_ChC	HAQERs	HAQER1078	Childhood	+23704
C4orf19	OPC	PosSel	posSel_206	Childhood	-340975
C9orf3	L6_CT	hCONDELs	hCONDEL_9557	Childhood	+162840
CD300A	L5_IT	HAQERs	HAQER1061	Childhood (+48090), PVALB	+48090
CD300LB	L5_IT	HAQERs	HAQER1061	Childhood (+16960), LAMP5	+16960
CDH5	SNCG	hCONDELs	hCONDEL_3407	Childhood	-177391
CEBPD	L5_IT	PosSel	posSel_294	Childhood	+106275
DEFB132	PVALB_ChC	HAQERs	HAQER1078	Childhood	+9309
DLG1	L6_IT_CAR3	HAQERs	HAQER1109	Infancy	-211560
DTHD1	OPC	PosSel	posSel_206	Childhood	+959236
ENSG00000173366	SNCG	PosSel	posSel_187	Adult	-646
FAM19A2	L5_IT	hCONDELs	hCONDEL_1873	Infancy	+395457
FANCC	L6_CT	hCONDELs	hCONDEL_9557	Childhood	+395213
FHOD3	L5/6_NP	PosSel	posSel_129	Childhood	+274510
FIBIN	VIP	PosSel	posSel_49	Infancy	+20005
FOXD4	L4_IT	HAQERs	HAQER0652	Adult	+44615
GDF6	Oligodendrocyte	PosSel	posSel_299	Childhood	-150
GGACT	VIP	HARs	ZOOHAR.113	Childhood	-52555
GPR22	L6b	PosSel	posSel_284	Childhood	-232912
GRIK5	PVALB	PosSel	posSel_138	Childhood	+40899
HBP1	L6b	PosSel	posSel_284	Childhood	+68133
HIST2H3PS2	Astrocyte	HAQERs	HAQER0001	Infancy	+176327
HIVEP2	SNCG	PosSel	posSel_268	Adult	+43578
IL22	L6_IT	PosSel	posSel_70	Adult	-38761
KAT7	L4_IT	PosSel	posSel_116	Adult	-72473
KAZN	L5/6_NP	hCONDELs	hCONDEL_37	Childhood	-235451
KLHL31	L4_IT	PosSel	posSel_261	Adult	-16916
LANCL2	L5/6_NP	PosSel	posSel_277	Childhood	+104241
LDB2	VIP	hCONDELs	hCONDEL_6413	Adult	-288399
LDHD	L5_IT	PosSel	posSel_111	Infancy	+21246
LRRC1	L4_IT	PosSel	posSel_261	Adult	-112356
MDM1	L6_IT	PosSel	posSel_70	Adult	+39964
OTX1	L5/6_NP	PosSel	posSel_144	Adult	-3018
PPIL4	L6_IT	PosSel	posSel_269	Adult (+28278), L6_CT	+28278
PRDM2	L5/6_NP	hCONDELs	hCONDEL_37	Childhood	+658398
PRTFDC1	PVALB	hCONDELs	hCONDEL_932	Childhood	+140431
QDPR	VIP	hCONDELs	hCONDEL_6413	Adult	+325026
RBFOX2	L5_IT	PosSel	posSel_176	Childhood	+54297
RGS6	LAMP5	PosSel	posSel_94	Childhood	-281986
RUNX1T1	L6_CT	hCONDELs	hCONDEL_9103	Childhood	+35977
SIPA1L1	LAMP5	PosSel	posSel_94	Childhood	+121128
SLC26A7	L6_CT	hCONDELs	hCONDEL_9103	Childhood	+810370
SLC35B1	L4_IT	PosSel	posSel_116	Adult	-7883
SPIDR	L5_IT	PosSel	posSel_294	Childhood	+372236
SPRED1	Pericyte	hCONDELs	hCONDEL_2952	Childhood	-183101
TENM2	L6_IT_CAR3	hCONDELs	hCONDEL_7676	Infancy	-181327
TMCO5A	Pericyte	hCONDELs	hCONDEL_2952	Childhood	+133968
TMTC4	VIP	HARs	ZOOHAR.113	Childhood	+38243
TPGS2	L5/6_NP	PosSel	posSel_129	Childhood	+256496
VOPP1	L5/6_NP	PosSel	posSel_277	Childhood	+102836
WASHC1	L4_IT	HAQERs	HAQER0652	Adult	-43850
ZC3H12D	L6_IT	PosSel	posSel_269	Adult (-32699), L6_CT	-32699
ZNRF1	L5_IT	PosSel	posSel_111	Infancy	+96491
