## Supplementary material for "A multimodal interrogation of Broca’s area in the pediatric and adult human brain": Table_S4

### Sheet: Subclass_stages
	Broca				Motor				Broca				Motor
	Infancy vs Childhood				Infancy vs Childhood				Childhood vs Adult				Childhood vs Adult
	pval	padj			pval	padj			pval	padj			pval	padj
Astrocyte	0.001998	0.04995		Astrocyte	0.003996	0.0999001		OPC	0.001998	0.04995		L6 IT	0.013986	0.24975
L6 IT	0.041958	0.524476		Oligodendrocyte	0.04995	0.324675		Oligodendrocyte	0.01998	0.24975		Oligodendrocyte	0.021978	0.24975
Oligodendrocyte	0.18981	0.527251		L6 IT CAR3	0.0519481	0.324675		L2/3 IT	0.201798	0.743007		PVALB ChC	0.02997	0.24975
L6b	0.18981	0.527251		LAMP5 LHX6	0.027972	0.324675		L6b	0.227772	0.743007		L6 CT	0.045954	0.287213
L6 IT CAR3	0.0859141	0.527251		L5/6 NP	0.30969	0.774226		Immune	0.213786	0.743007		LAMP5 LHX6	0.0859141	0.42957
PVALB ChC	0.127872	0.527251		VLMC	0.297702	0.774226		SNCG	0.143856	0.743007		L6 IT CAR3	0.115884	0.48285
LAMP5	0.0899101	0.527251		SNCG	0.255744	0.774226		LAMP5 LHX6	0.121878	0.743007		L5 ET	0.203796	0.599401
SST	0.187812	0.527251		L6 IT	0.287712	0.774226		L6 IT	0.237762	0.743007		L6b	0.191808	0.599401
PVALB	0.167832	0.527251		SST	0.27972	0.774226		L5/6 NP	0.539461	0.933158		VIP	0.215784	0.599401
Immune	0.28971	0.658432		VIP	0.21978	0.774226		L6 IT CAR3	0.597403	0.933158		Immune	0.465534	0.746313
L5/6 NP	0.27972	0.658432		PAX6	0.621379	0.849151		L5 IT	0.501499	0.933158		Astrocyte	0.435564	0.746313
VLMC	0.37962	0.730039		LAMP5	0.421578	0.849151		SST	0.463536	0.933158		L4 IT	0.433566	0.746313
Pericyte	0.35964	0.730039		Endothelial	0.767233	0.849151		Astrocyte	0.663337	0.933158		L5/6 NP	0.505495	0.746313
L5 IT	0.475524	0.849151		L2/3 IT	0.377622	0.849151		PVALB ChC	0.435564	0.933158		L5 IT	0.507493	0.746313
L4 IT	0.849151	0.91367		Immune	0.553447	0.849151		PVALB	0.491508	0.933158		OPC	0.501499	0.746313
L2/3 IT	0.833167	0.91367		L6b	0.675325	0.849151		L5 ET	0.797203	0.933158		LAMP5	0.441558	0.746313
Microglia	0.811189	0.91367		Microglia	0.599401	0.849151		Pericyte	0.799201	0.933158		PVALB	0.473526	0.746313
OPC	0.831169	0.91367		OPC	0.615385	0.849151		PAX6	0.729271	0.933158		Microglia	0.575425	0.799201
L6 CT	0.659341	0.91367		Pericyte	0.735265	0.849151		L6 CT	0.809191	0.933158		Pericyte	0.683317	0.877694
L5 ET	0.713287	0.91367		L4 IT	0.731269	0.849151		LAMP5	0.771229	0.933158		VLMC	0.719281	0.877694
Endothelial	0.629371	0.91367		PVALB ChC	0.681319	0.849151		VIP	0.793207	0.933158		L2/3 IT	0.737263	0.877694
SNCG	0.849151	0.91367		L5 IT	0.781219	0.849151		L4 IT	0.821179	0.933158		SST	0.903097	0.940726
PAX6	0.863137	0.91367		PVALB	0.763237	0.849151		VLMC	0.911089	0.990314		PAX6	0.855145	0.940726
LAMP5 LHX6	0.877123	0.91367		L6 CT	0.863137	0.899101		Endothelial	0.989011	0.997003		Endothelial	0.877123	0.940726
VIP	0.987013	0.987013		L5 ET	0.925075	0.925075		Microglia	0.997003	0.997003		SNCG	0.981019	0.981019

### Sheet: Broca_vs_Motor_Subclass
Subclass level
	INFANCY			CHILDHOOD				ADULT
	pval	padj			pval	padj			pval	padj
L4 IT	0.017982	0.467532		PVALB ChC	0.015984	0.3996		SNCG	0.00999001	0.0865801
SST	0.03996	0.519481		L4 IT	0.0759241	0.474525		L4 IT	0.003996	0.0865801
L6 IT CAR3	0.105894	0.874459		SNCG	0.0619381	0.474525		Oligodendrocyte	0.00799201	0.0865801
L5/6 NP	0.2997	0.874459		LAMP5 LHX6	0.043956	0.474525		L5 ET	0.027972	0.176623
SNCG	0.345654	0.874459		Oligodendrocyte	0.121878	0.609391		L6 CT	0.033966	0.176623
PAX6	0.357642	0.874459		PAX6	0.16983	0.649351		L6 IT	0.141858	0.614719
L6b	0.403596	0.874459		VIP	0.181818	0.649351		PAX6	0.16983	0.630798
Astrocyte	0.42957	0.874459		L5 ET	0.237762	0.66472		L2/3 IT	0.357642	0.812987
L5 ET	0.13986	0.874459		L5/6 NP	0.321678	0.66472		VLMC	0.477522	0.812987
L6 CT	0.223776	0.874459		Immune	0.333666	0.66472		L6 IT CAR3	0.337662	0.812987
SST CHODL	0.333666	0.874459		LAMP5	0.25974	0.66472		SST CHODL	0.547453	0.812987
LAMP5	0.177822	0.874459		L2/3 IT	0.345654	0.66472		LAMP5 LHX6	0.437562	0.812987
VLMC	0.605395	0.874459		SST	0.305694	0.66472		Pericyte	0.511489	0.812987
Microglia	0.549451	0.874459		OPC	0.395604	0.706436		L5/6 NP	0.625375	0.812987
Oligodendrocyte	0.605395	0.874459		Pericyte	0.433566	0.722611		Astrocyte	0.573427	0.812987
PVALB	0.583417	0.874459		L6 IT CAR3	0.547453	0.760351		VIP	0.38961	0.812987
OPC	0.48951	0.874459		VLMC	0.515485	0.760351		LAMP5	0.517483	0.812987
L5 IT	0.557443	0.874459		PVALB	0.545455	0.760351		OPC	0.421578	0.812987
LAMP5 LHX6	0.731269	0.950649		Endothelial	0.703297	0.856287		L5 IT	0.621379	0.812987
VIP	0.709291	0.950649		L5 IT	0.657343	0.856287		Microglia	0.623377	0.812987
L6 IT	0.881119	0.968312		Astrocyte	0.719281	0.856287		PVALB	0.685315	0.848485
L2/3 IT	0.833167	0.968312		L6 IT	0.831169	0.911588		Immune	0.789211	0.872727
PVALB ChC	0.811189	0.968312		L6b	0.875125	0.911588		L6b	0.831169	0.872727
Endothelial	0.931069	0.968312		Microglia	0.849151	0.911588		Endothelial	0.839161	0.872727
Pericyte	0.913087	0.968312		L6 CT	0.997003	0.997003		PVALB ChC	0.821179	0.872727
Immune	0.991009	0.991009						SST	0.881119	0.881119

### Sheet: Cluster_stages
	Broca				Motor				Broca				Motor
	Infancy vs Childhood				Infancy vs Childhood				Childhood vs Adult				Childhood vs Adult
	pval	padj			pval	padj			pval	padj			pval	padj
Astrocyte_HPSE2_GJA1	0.003996	0.0639361		L2-3IT_CUX2_COL5A2	0.001998	0.0852481		OPC_PDGFRA_PTPRZ1	0.001998	0.0649351		VIP_SLC7A11	0.017982	0.346853
Astrocyte_GFAP_GRIA1	0.003996	0.0639361		Astrocyte_HPSE2_GJA1	0.003996	0.0852481		LAMP5_CDH13	0.001998	0.0649351		SST_CUX2	0.01998	0.346853
L5IT_RORB_LINC02196	0.003996	0.0639361		Astrocyte_GFAP_GRIA1	0.003996	0.0852481		LAMP5_PBX3	0.003996	0.0865801		SST_PROM1	0.023976	0.346853
LAMP5_CDH13	0.001998	0.0639361		SST_CUX2	0.027972	0.447552		Astrocyte_HPSE2_GJA1	0.00599401	0.0974026		L6IT_THEMIS_LINC00343	0.00599401	0.346853
LAMP5_PBX3	0.00599401	0.0767233		PVALB_DACH1	0.0619381	0.591409		SST_FREM1	0.011988	0.12987		PVALB_SULF1	0.027972	0.346853
SST_CUX2	0.013986	0.149184		Oligodendrocyte_ST18_MOBP	0.047952	0.591409		Microglia_DOCK8_APBB1IP	0.011988	0.12987		Immune_SKAP1_CD44	0.0939061	0.460111
VIP_LINC01470	0.033966	0.271728		VIP_SLC7A11	0.0679321	0.591409		VIP_PTH2R	0.013986	0.12987		VLMC_COL4A2_ABCA9	0.0759241	0.460111
PVALB_COL15A1	0.033966	0.271728		LAMP5_LHX6	0.0739261	0.591409		PVALB_COL15A1	0.015984	0.12987		SST_SLC17A8	0.101898	0.460111
SST_EYS	0.045954	0.294106		L5-6NP_NPSR1-AS1_ADRA1A	0.14985	0.739832		Immune_SKAP1_CD44	0.021978	0.15873		L6b_NPFFR2_SEMA3D	0.0939061	0.460111
OPC_PDGFRA_PTPRZ1	0.045954	0.294106		L4IT_RORB_OTOGL	0.12987	0.739832		VIP_CLSTN2	0.02997	0.194805		PVALB_GPR149	0.0599401	0.460111
L2-3IT_CUX2_COL5A2	0.0579421	0.337117		SNCG_RELN	0.117882	0.739832		PAX6_PDLIM5	0.047952	0.251082		L6ITCAR3_THEMIS_SMYD1	0.0679321	0.460111
Immune_SKAP1_CD44	0.0639361	0.340992		SST_VCAN	0.151848	0.739832		Pericyte_FLT1_CARMN	0.0519481	0.251082		L6CT_ADAMTSL1_SEMA3E	0.0919081	0.460111
Astrocyte_GFAP_TNC	0.0799201	0.393453		VIP_NOX4	0.145854	0.739832		SST_PROM1	0.04995	0.251082		PVALB_MEPE	0.0759241	0.460111
L6b_NPFFR2_SEMA3D	0.0939061	0.429285		VIP_FREM2	0.161838	0.739832		L5IT_RORB_LINC02196	0.0559441	0.251082		L4IT_RORB_OTOGL	0.103896	0.460111
VIP_PTH2R	0.12987	0.554113		Microglia_DOCK8_APBB1IP	0.227772	0.971828		PVALB_SULF1	0.0579421	0.251082		LAMP5_LHX6	0.111888	0.462471
Oligodendrocyte_ST18_MOBP	0.15984	0.57879		SST_GABRG1	0.265734	0.976091		L2-3IT_CUX2_COL5A2	0.0739261	0.300325		Oligodendrocyte_ST18_MOBP	0.125874	0.487762
L5-6NP_NPSR1-AS1_ADRA1A	0.167832	0.57879		L5ET_VAT1L_COL24A1	0.591409	0.976091		VIP_RYR3	0.0939061	0.359053		PVALB_DACH1	0.13986	0.510078
L6IT_THEMIS_LINC00343	0.151848	0.57879		L6ITCAR3_THEMIS_SMYD1	0.3996	0.976091		SNCG_FOXO1	0.125874	0.430622		L5-6NP_NPSR1-AS1_ERG	0.16983	0.584971
PVALB_SULF1	0.171828	0.57879		L5-6NP_NPSR1-AS1_ERG	0.559441	0.976091		VIP_PCDH18	0.123876	0.430622		SST_TAC1	0.191808	0.597837
SST_LINC01035	0.205794	0.658541		Astrocyte_GFAP_TNC	0.791209	0.976091		SST_STK32A	0.145854	0.474026		VIP_NOX4	0.21978	0.597837
Microglia_DOCK8_APBB1IP	0.235764	0.71852		Immune_SKAP1_CD44	0.559441	0.976091		VIP_FREM2	0.157842	0.488559		PVALB_COL15A1	0.221778	0.597837
PAX6_PDLIM5	0.287712	0.740108		L6CT_ADAMTSL1_SEMA3E	0.569431	0.976091		Endothelial_FLT1_CLDN5	0.171828	0.507674		Pericyte_FLT1_CARMN	0.205794	0.597837
L6ITCAR3_THEMIS_SMYD1	0.377622	0.740108		SST_TAC1	0.803197	0.976091		VIP_LINC01470	0.183816	0.519481		SNCG_LINC01435	0.217782	0.597837
VIP_FREM2	0.335664	0.740108		PVALB_MSR1	0.32967	0.976091		LAMP5_RELN	0.211788	0.534466		L2-3IT_CUX2_LINC00507	0.25974	0.615109
PVALB_PTPRK	0.277722	0.740108		SNCG_SYT10	0.303696	0.976091		VIP_SLC7A11	0.197802	0.534466		SST_LINC01035	0.267732	0.615109
PVALB_MSR1	0.381618	0.740108		PAX6_PDLIM5	0.3996	0.976091		PVALB_MEPE	0.213786	0.534466		SST_EYS	0.287712	0.615109
SST_SLC17A8	0.33966	0.740108		VIP_SCML4	0.333666	0.976091		Astrocyte_GFAP_TNC	0.255744	0.540427		VIP_CLSTN2	0.281718	0.615109
SNCG_ANGPT1	0.303696	0.740108		PAX6_DDR2	0.481518	0.976091		VIP_NOX4	0.245754	0.540427		OPC_PDGFRA_PTPRZ1	0.26973	0.615109
PAX6_DDR2	0.375624	0.740108		LAMP5_RELN	0.617383	0.976091		SNCG_RELN	0.243756	0.540427		VIP_SOX2-OT	0.283716	0.615109
PVALB_MEPE	0.281718	0.740108		SST_PROM1	0.247752	0.976091		L6b_NPFFR2_SEMA3D	0.257742	0.540427		L2-3IT_CUX2_COL5A2	0.357642	0.715285
L4IT_RORB_OTOGL	0.375624	0.740108		L6b_NPFFR2_SEMA3D	0.751249	0.976091		L4IT_RORB_SLC22A10	0.24975	0.540427		VIP_RYR3	0.351648	0.715285
VIP_RYR3	0.351648	0.740108		VIP_PTH2R	0.401598	0.976091		SST_CUX2	0.273726	0.556006		Astrocyte_GFAP_GRIA1	0.445554	0.739997
LAMP5_LHX6	0.361638	0.740108		LAMP5_CDH13	0.41958	0.976091		L6ITCAR3_THEMIS_SMYD1	0.307692	0.606061		L5ET_VAT1L_COL24A1	0.443556	0.739997
VIP_SLC7A11	0.515485	0.838966		VIP_PCDH18	0.509491	0.976091		SNCG_CADPS2	0.337662	0.645531		VIP_FREM2	0.405594	0.739997
PVALB_GPR149	0.493506	0.838966		VIP_RYR3	0.749251	0.976091		Oligodendrocyte_ST18_MOBP	0.353646	0.656772		SST_EYA2	0.453546	0.739997
L6b_CCBE1_SULF1	0.485514	0.838966		Endothelial_FLT1_CLDN5	0.911089	0.976091		SST_VCAN	0.377622	0.659604		VIP_PCDH18	0.447552	0.739997
L5-6NP_NPSR1-AS1_ERG	0.45954	0.838966		VIP_CLSTN2	0.819181	0.976091		L5-6NP_NPSR1-AS1_ERG	0.385614	0.659604		VIP_LINC01470	0.417582	0.739997
SNCG_SYT10	0.537463	0.838966		SST_EYS	0.519481	0.976091		L5-6NP_NPSR1-AS1_ADRA1A	0.365634	0.659604		L5IT_RORB_TRABD2A	0.411588	0.739997
SST_PROM1	0.481518	0.838966		L6b_CCBE1_SULF1	0.753247	0.976091		SNCG_SYT10	0.3996	0.666001		Astrocyte_GFAP_TNC	0.529471	0.790448
L6CT_ADAMTSL1_SEMA3E	0.501499	0.838966		SST_EYA2	0.679321	0.976091		SST_EYA2	0.427572	0.694805		VIP_SCML4	0.521479	0.790448
VIP_CLSTN2	0.527473	0.838966		PVALB_GPR149	0.779221	0.976091		Astrocyte_GFAP_GRIA1	0.445554	0.706367		Endothelial_FLT1_CLDN5	0.535465	0.790448
VIP_SCML4	0.567433	0.862393		SST_CALB1	0.743257	0.976091		LAMP5_LHX6	0.473526	0.732839		SST_FREM1	0.511489	0.790448
L5IT_RORB_TRABD2A	0.579421	0.862393		SST_FREM1	0.603397	0.976091		L6b_CCBE1_SULF1	0.507493	0.76714		L4IT_RORB_SLC22A10	0.667333	0.832448
SST_TAC1	0.617383	0.867898		PVALB_PTPRK	0.795205	0.976091		SST_SLC17A8	0.521479	0.770366		SST_STK32A	0.671329	0.832448
SST_CALB1	0.617383	0.867898		OPC_PDGFRA_PTPRZ1	0.533467	0.976091		SST_DIPK2A	0.583417	0.842713		L5-6NP_NPSR1-AS1_ADRA1A	0.599401	0.832448
SST_FREM1	0.633367	0.867898		LAMP5_PBX3	0.813187	0.976091		SST_GABRG1	0.599401	0.846979		PVALB_PTPRK	0.635365	0.832448
Endothelial_FLT1_CLDN5	0.637363	0.867898		SST_DIPK2A	0.795205	0.976091		VIP_SCML4	0.695305	0.926916		SNCG_SYT10	0.671329	0.832448
LAMP5_RELN	0.669331	0.892441		SST_STK32A	0.643357	0.976091		PVALB_GPR149	0.725275	0.926916		LAMP5_PBX3	0.657343	0.832448
SST_GABRG1	0.741259	0.912318		SST_SLC17A8	0.863137	0.976091		PVALB_MSR1	0.681319	0.926916		L5IT_RORB_LINC02196	0.643357	0.832448
SNCG_RELN	0.715285	0.912318		SNCG_LINC01435	0.753247	0.976091		L6IT_THEMIS_LINC00343	0.721279	0.926916		VIP_PTH2R	0.625375	0.832448
VIP_SOX2-OT	0.699301	0.912318		L2-3IT_CUX2_LINC00507	0.687313	0.976091		L5IT_RORB_TRABD2A	0.727273	0.926916		LAMP5_CDH13	0.685315	0.833128
SNCG_LINC01435	0.733267	0.912318		L4IT_RORB_SLC22A10	0.799201	0.976091		L6CT_ADAMTSL1_SEMA3E	0.765235	0.945847		SST_VCAN	0.717283	0.850772
L4IT_RORB_SLC22A10	0.777223	0.938533		VIP_LINC01470	0.901099	0.976091		L4IT_RORB_OTOGL	0.771229	0.945847		PAX6_DDR2	0.727273	0.850772
VLMC_COL4A2_ABCA9	0.979021	0.981019		PVALB_COL15A1	0.705295	0.976091		L2-3IT_CUX2_LINC00507	0.811189	0.967532		Astrocyte_HPSE2_GJA1	0.757243	0.869427
L2-3IT_CUX2_LINC00507	0.959041	0.981019		SNCG_ANGPT1	0.915085	0.976091		PAX6_DDR2	0.851149	0.967532		SST_DIPK2A	0.775225	0.87389
SNCG_CADPS2	0.915085	0.981019		Pericyte_FLT1_CARMN	0.813187	0.976091		VLMC_COL4A2_ABCA9	0.871129	0.967532		SST_CALB1	0.843157	0.886029
SST_EYA2	0.911089	0.981019		VIP_SOX2-OT	0.847153	0.976091		SST_TAC1	0.881119	0.967532		PVALB_MSR1	0.839161	0.886029
L5ET_VAT1L_COL24A1	0.923077	0.981019		L5IT_RORB_LINC02196	0.893107	0.976091		SST_EYS	0.891109	0.967532		LAMP5_RELN	0.831169	0.886029
SST_VCAN	0.897103	0.981019		L5IT_RORB_TRABD2A	0.853147	0.976091		SST_CALB1	0.893107	0.967532		Microglia_DOCK8_APBB1IP	0.843157	0.886029
Pericyte_FLT1_CARMN	0.981019	0.981019		L6IT_THEMIS_LINC00343	0.895105	0.976091		VIP_SOX2-OT	0.833167	0.967532		PAX6_PDLIM5	0.887113	0.916683
VIP_NOX4	0.883117	0.981019		VLMC_COL4A2_ABCA9	0.939061	0.985244		SNCG_ANGPT1	0.911089	0.970832		L6b_CCBE1_SULF1	0.945055	0.949051
SST_DIPK2A	0.979021	0.981019		SST_LINC01035	0.979021	0.987013		L5ET_VAT1L_COL24A1	0.973027	0.988231		SST_GABRG1	0.949051	0.949051
VIP_PCDH18	0.901099	0.981019		PVALB_MEPE	0.983017	0.987013		PVALB_PTPRK	0.949051	0.988231
SST_STK32A	0.971029	0.981019		PVALB_SULF1	0.987013	0.987013		SST_LINC01035	0.963037	0.988231
								SNCG_LINC01435	0.999001	0.999001

### Sheet: Broca_vs_Motor_Cluster
Cluster level
	INFANCY			CHILDHOOD				ADULT
	pval	padj			pval	padj			pval	padj
SST_GABRG1	0.0559441	0.538033		LAMP5_PBX3	0.02997	0.637762		PVALB_GPR149	0.001998	0.041292
L4IT_RORB_SLC22A10	0.035964	0.538033		PAX6_PDLIM5	0.127872	0.637762		PVALB_MEPE	0.003996	0.041292
SST_TAC1	0.0579421	0.538033		VIP_LINC01470	0.0539461	0.637762		L6CT_ADAMTSL1_SEMA3E	0.003996	0.041292
LAMP5_CDH13	0.00999001	0.538033		L5ET_VAT1L_COL24A1	0.123876	0.637762		VIP_NOX4	0.001998	0.041292
VIP_NOX4	0.041958	0.538033		L5-6NP_NPSR1-AS1_ADRA1A	0.0739261	0.637762		L6IT_THEMIS_LINC00343	0.003996	0.041292
SST_STK32A	0.03996	0.538033		PVALB_PTPRK	0.103896	0.637762		OPC_PDGFRA_PTPRZ1	0.003996	0.041292
PVALB_SULF1	0.027972	0.538033		Oligodendrocyte_ST18_MOBP	0.0719281	0.637762		SST_TAC1	0.00599401	0.0530898
SST_CALB1	0.133866	0.867197		L2-3IT_CUX2_COL5A2	0.045954	0.637762		Oligodendrocyte_ST18_MOBP	0.00799201	0.0550561
L5-6NP_NPSR1-AS1_ADRA1A	0.153846	0.867197		VIP_SLC7A11	0.143856	0.637762		SST_EYS	0.00799201	0.0550561
L5ET_VAT1L_COL24A1	0.35964	0.867197		L6IT_THEMIS_LINC00343	0.135864	0.637762		L5ET_VAT1L_COL24A1	0.011988	0.0743257
SNCG_CADPS2	0.335664	0.867197		VIP_FREM2	0.0719281	0.637762		Astrocyte_HPSE2_GJA1	0.01998	0.112615
L6ITCAR3_THEMIS_SMYD1	0.203796	0.867197		L5IT_RORB_LINC02196	0.111888	0.637762		PVALB_DACH1	0.025974	0.132724
SNCG_ANGPT1	0.301698	0.867197		LAMP5_LHX6	0.145854	0.637762		SNCG_SYT10	0.027972	0.132724
PVALB_MSR1	0.397602	0.867197		VIP_PTH2R	0.0839161	0.637762		Microglia_DOCK8_APBB1IP	0.02997	0.132724
LAMP5_RELN	0.413586	0.867197		PVALB_COL15A1	0.151848	0.637762		SST_FREM1	0.033966	0.140393
SNCG_SYT10	0.277722	0.867197		LAMP5_RELN	0.187812	0.660839		VIP_SOX2-OT	0.0899101	0.348402
Astrocyte_GFAP_GRIA1	0.293706	0.867197		SST_TAC1	0.197802	0.660839		L6ITCAR3_THEMIS_SMYD1	0.0999001	0.364342
LAMP5_PBX3	0.393606	0.867197		SST_EYA2	0.20979	0.660839		SST_SLC17A8	0.115884	0.399156
L6b_NPFFR2_SEMA3D	0.40959	0.867197		L2-3IT_CUX2_LINC00507	0.18981	0.660839		L4IT_RORB_SLC22A10	0.133866	0.405413
SST_EYA2	0.31968	0.867197		L4IT_RORB_SLC22A10	0.20979	0.660839		SNCG_LINC01435	0.143856	0.405413
Immune_SKAP1_CD44	0.283716	0.867197		Pericyte_FLT1_CARMN	0.233766	0.686586		SST_CUX2	0.141858	0.405413
SST_VCAN	0.33966	0.867197		L5IT_RORB_TRABD2A	0.23976	0.686586		VLMC_COL4A2_ABCA9	0.12987	0.405413
L6CT_ADAMTSL1_SEMA3E	0.213786	0.867197		PVALB_GPR149	0.265734	0.723776		PVALB_MSR1	0.187812	0.475684
PVALB_GPR149	0.261738	0.867197		SST_CUX2	0.275724	0.723776		SST_CALB1	0.191808	0.475684
Pericyte_FLT1_CARMN	0.231768	0.867197		L6ITCAR3_THEMIS_SMYD1	0.307692	0.775385		L6b_NPFFR2_SEMA3D	0.18981	0.475684
PVALB_MEPE	0.261738	0.867197		VIP_SOX2-OT	0.341658	0.794309		Pericyte_FLT1_CARMN	0.277722	0.614956
VIP_SOX2-OT	0.323676	0.867197		L6CT_ADAMTSL1_SEMA3E	0.363636	0.794309		L5-6NP_NPSR1-AS1_ERG	0.277722	0.614956
VIP_PCDH18	0.263736	0.867197		SNCG_SYT10	0.347652	0.794309		PVALB_COL15A1	0.26973	0.614956
L2-3IT_CUX2_LINC00507	0.323676	0.867197		SST_STK32A	0.365634	0.794309		SST_LINC01035	0.30969	0.644156
VIP_RYR3	0.395604	0.867197		L6b_CCBE1_SULF1	0.503497	0.811888		Astrocyte_GFAP_GRIA1	0.311688	0.644156
PVALB_DACH1	0.34965	0.867197		VLMC_COL4A2_ABCA9	0.513487	0.811888		SST_GABRG1	0.351648	0.692932
SST_LINC01035	0.467532	0.909091		SST_DIPK2A	0.46953	0.811888		LAMP5_CDH13	0.357642	0.692932
L5-6NP_NPSR1-AS1_ERG	0.48951	0.909091		PVALB_MEPE	0.421578	0.811888		VIP_SCML4	0.385614	0.706823
SST_FREM1	0.477522	0.909091		PVALB_MSR1	0.393606	0.811888		L5IT_RORB_TRABD2A	0.387612	0.706823
L5IT_RORB_TRABD2A	0.463536	0.909091		SNCG_RELN	0.44955	0.811888		SST_VCAN	0.405594	0.715729
L2-3IT_CUX2_COL5A2	0.521479	0.941558		SST_EYS	0.451548	0.811888		L4IT_RORB_OTOGL	0.415584	0.715729
Microglia_DOCK8_APBB1IP	0.545455	0.958231		SST_GABRG1	0.515485	0.811888		PAX6_DDR2	0.457542	0.766693
Oligodendrocyte_ST18_MOBP	0.661339	0.994318		VIP_PCDH18	0.405594	0.811888		Endothelial_FLT1_CLDN5	0.513487	0.837794
Astrocyte_HPSE2_GJA1	0.669331	0.994318		Microglia_DOCK8_APBB1IP	0.443556	0.811888		PVALB_SULF1	0.555445	0.883014
VLMC_COL4A2_ABCA9	0.593407	0.994318		VIP_RYR3	0.505495	0.811888		Astrocyte_GFAP_TNC	0.595405	0.922877
SST_SLC17A8	0.865135	0.994318		L5-6NP_NPSR1-AS1_ERG	0.529471	0.813577		L2-3IT_CUX2_LINC00507	0.613387	0.92756
LAMP5_LHX6	0.641359	0.994318		SST_SLC17A8	0.551449	0.827173		L2-3IT_CUX2_COL5A2	0.749251	0.954305
Astrocyte_GFAP_TNC	0.947053	0.994318		SST_LINC01035	0.579421	0.830769		L5-6NP_NPSR1-AS1_ADRA1A	0.775225	0.954305
L6b_CCBE1_SULF1	0.899101	0.994318		L4IT_RORB_OTOGL	0.591409	0.830769		PVALB_PTPRK	0.807193	0.954305
VIP_LINC01470	0.807193	0.994318		LAMP5_CDH13	0.593407	0.830769		LAMP5_PBX3	0.655345	0.954305
SNCG_LINC01435	0.699301	0.994318		PVALB_SULF1	0.611389	0.837337		VIP_SLC7A11	0.791209	0.954305
VIP_SCML4	0.611389	0.994318		L6b_NPFFR2_SEMA3D	0.693307	0.890273		SST_EYA2	0.751249	0.954305
SST_EYS	0.813187	0.994318		VIP_NOX4	0.755245	0.890273		SST_PROM1	0.669331	0.954305
L5IT_RORB_LINC02196	0.793207	0.994318		Astrocyte_GFAP_TNC	0.689311	0.890273		SST_DIPK2A	0.769231	0.954305
SNCG_RELN	0.855145	0.994318		SST_VCAN	0.733267	0.890273		L5IT_RORB_LINC02196	0.753247	0.954305
PAX6_PDLIM5	0.867133	0.994318		PAX6_DDR2	0.777223	0.890273		VIP_PTH2R	0.729271	0.954305
VIP_PTH2R	0.683317	0.994318		Endothelial_FLT1_CLDN5	0.751249	0.890273		VIP_LINC01470	0.799201	0.954305
PVALB_COL15A1	0.715285	0.994318		SNCG_LINC01435	0.703297	0.890273		LAMP5_LHX6	0.823177	0.954305
L4IT_RORB_OTOGL	0.859141	0.994318		Immune_SKAP1_CD44	0.771229	0.890273		VIP_CLSTN2	0.831169	0.954305
VIP_SLC7A11	0.955045	0.994318		SST_PROM1	0.745255	0.890273		SST_STK32A	0.895105	0.984602
SST_CUX2	0.847153	0.994318		SST_FREM1	0.919081	0.957469		VIP_PCDH18	0.877123	0.984602
VIP_CLSTN2	0.799201	0.994318		SNCG_ANGPT1	0.881119	0.957469		VIP_RYR3	0.921079	0.984602
VIP_FREM2	0.895105	0.994318		VIP_SCML4	0.913087	0.957469		PAX6_PDLIM5	0.913087	0.984602
PAX6_DDR2	0.959041	0.994318		Astrocyte_HPSE2_GJA1	0.883117	0.957469		LAMP5_RELN	0.997003	1
L6IT_THEMIS_LINC00343	0.865135	0.994318		VIP_CLSTN2	0.901099	0.957469		Immune_SKAP1_CD44	1.001	1
PVALB_PTPRK	0.953047	0.994318		OPC_PDGFRA_PTPRZ1	0.927073	0.957469		L6b_CCBE1_SULF1	0.997003	1
SST_PROM1	0.927073	0.994318		SST_CALB1	0.963037	0.977023		VIP_FREM2	0.983017	1
Endothelial_FLT1_CLDN5	0.979021	0.994318		Astrocyte_GFAP_GRIA1	0.977023	0.977023
SST_DIPK2A	0.969031	0.994318
OPC_PDGFRA_PTPRZ1	0.999001	0.999001
