## Supplementary material for "A multimodal interrogation of Broca’s area in the pediatric and adult human brain": Table_S3

### Sheet: Table_S3
Class	Subclass	Subclass_purity	Cluster_ID	Cluster_label	Cluster_size	hicat_markers	markers_global	markers_neighborhood	markers_subclass	markers_nearest_neighbor
Neuronal: GABAergic	LAMP5LHX6	1	LAMP5LHX6_1	LAMP5_LHX6	384	RELN, SORCS1, ROBO1, NTNG1, TOX	PDGFD, SV2C, EYA4, LINC01344, GAD2	CHST9, SOX6, LHX6, SFTA3, TOX	CHST9, PRKG1, SOX6, ITGA8, GULP1	ITGA8, CHST9, PRKG1, SOX6, GULP1
Neuronal: GABAergic	LAMP5	1	LAMP5_1	LAMP5_CDH13	444	CDH13, UNC13C, NTNG1, KCNQ5, TOX	KIT, AC132803-1, SV2C, TRPC3, PKP2	TRPC3, GOLIM4, FBXL7, ETV1, POU6F2	PLCXD3, POU6F2, CSGALNACT1, IL1RAP, NRG1	PRR16, CXCL14, KCNQ5, SLIT2, SLIT2
Neuronal: GABAergic	LAMP5	0.966667	LAMP5_2	LAMP5_RELN	180	RELN, GRIN2A, PTPRT, NXPH1, CACNA2D1	RELN, NDNF, FREM1, CXCL14, SV2C	COL5A2, NDNF, RELN, AC005064-1, FREM1	NDNF, SGO1-AS1, NR2F2-AS1, COL5A2, NPNT	SPHKAP, SPHKAP, NXPH2, NXPH2, SYBU, SYBU
Neuronal: GABAergic	LAMP5	0.965909	LAMP5_3	LAMP5_PBX3	88	NTNG1, UNC13C, PRR16, KCNQ5, ZBTB20	KIT, EYA4, NXPH2, SV2C, PTCHD4	PBX3, DOCK5, MEIS2, ROR2, EYA4	PBX3, DOCK5, MEIS2, FGFR2, ASIC2	PBX3, PBX3, KCNMB2, KCNMB2, DOCK5, DOCK5
Neuronal: GABAergic	PAX6	0.946809	PAX6_1	PAX6_DDR2	94	NXPH1, CDH12, CCDC85A, ALK, ZNF804B	RELN, CHRNA7, CXCL14, DDR2, AC006305-1	WIF1, DDR2, TGFBR2, MAN1A1, AC006305-1	CDH12, MYRIP, LINC00299, GRIN3A, TOX3	CCK, CCK, NKAIN3, NKAIN3, CDH13, CDH13
Neuronal: GABAergic	PAX6	0.913043	PAX6_2	PAX6_PDLIM5	46	CNTNAP4, CCK, CCDC85A, PLCXD3, NECAB1	CNR1, AC006305-1, CHRNA7, SLC35F4, PLCXD3	PDLIM5, CLMP, AC006305-1, PBX3, ELL2	NECAB1, LINC01470, RASGRF2, AL024495-1, OSBPL3	RASGRF2, PBX3, TRPC4, VCAN, SLIT1
Neuronal: GABAergic	PAX6	1	PAX6_3	PAX6_PALMD	17	TAFA2, PDE1A, SPHKAP, ZNF804A, L3MBTL4	RELN, NR2F2-AS1, SPHKAP, ANGPT1, DDR2	PALMD, PDE1A, TLL1, RASGEF1B, SCN9A	SOX5, PDE1A, AC107223-1, LINC02082, PALMD	SOX5, SOX5, LINC02082, LINC02082, AC107223-1, AC107223-1
Neuronal: GABAergic	PVALBChC	1	PVALBChC_1	PVALB_COL15A1	476	DPP10, TAFA2, FSTL5, ERBB4, PCDH9	NPNT, AC046195-2, ZNF385D-AS2, PVALB, CA8	COL15A1, CA8, NFIB, PLEKHH2, UNC5B	COL11A1, COL15A1, ARAP2, SRGAP1, NFIB	GULP1, PTPRK, COL11A1, CDH20, COL15A1
Neuronal: GABAergic	PVALB	0.999291	PVALB_1	PVALB_SULF1	1411	DPP10, GRID2, FSTL5, SOX5, MAP3K5	MYO5B, BTBD11, SULF1, ANK1, GAD2	SULF1, LDB2, CEMIP, PLCL1, IL1RAP	GRM8, IQGAP2, PLCL1, ASXL3, CEMIP	ZMAT4, GRIK3, SATB1-AS1, MYO5B, GRM8
Neuronal: GABAergic	PVALB	1	PVALB_2	PVALB_MEPE	180	DPP10, GRID2, TAFA2, PTPRT, ERBB4	AC093765-2, MEPE, CHRM2, AL033504-1, SULF1	AC093765-2, MEPE, PLCE1, AC093765-3, CSGALNACT1	AC093765-2, SNTB1, THSD4, AC093765-3, CHRM2	SFMBT2, AC093765-2, DPP10, UTRN, CDH6
Neuronal: GABAergic	PVALB	1	PVALB_3	PVALB_GPR149	117	ROBO1, SGCZ, ASIC2, ZMAT4, GPC6	GPR149, CHRM2, MEPE, AC046195-2, AC009264-1	RIT2, SLIT3, MAML3, TRPM3, PALMD	CDH8, RIT2, MARCH1, UNC13C, CHRM2	SDK1, ROR1, FGFR2, AL591501-1, UNC13C
Neuronal: GABAergic	PVALB	0.925373	PVALB_4	PVALB_MSR1	67	NCAM2, FSTL5, GRID2, ZMAT4, CNTNAP4	AC011586-2, RGS5, MYO5B, CALB1, MSR1	MSR1, AC011586-2, SORCS1, RGS5, CNTNAP4	MSR1, AC011586-2, COL25A1, CALB1, CBLN4	SORCS1, MSR1, MSR1, AC011586-2, RGS5
Neuronal: GABAergic	PVALB	0.965517	PVALB_5	PVALB_PTPRK	58	PTPRK, KCNIP4, MARCH1, NCAM2, SOX6	AC046195-2, LINC01885, CHRM2, TRPC4, MINAR1	SEMA3C, PARD3B, GPC5, MAML3, ST6GAL2	SEMA3C, MAML3, MARCH1, PARD3B, GABRG1	NCAM2, SEMA3C, FAT4, CACNA1E, CBLN2
Neuronal: GABAergic	PVALB	0.792453	PVALB_6	PVALB_DACH1	53	SEMA6D, THSD7B, GRID2, DACH1, SPOCK1	THSD7B, DACH1, AC046195-2, CHRM2, VAV3	DACH1, THSD7B, SEMA5A, GASK1B, VAV3	THSD7B, DACH1, LINC01630, GASK1B, AC018742-1	THSD7B, SEMA6D, SEMA5A, TRHDE, GRID2
Neuronal: GABAergic	SNCG	1	SNCG_1	SNCG_LINC01435	160	DPP10, LUZP2, ZBTB20, SDK1, SGCD	AC068633-1, AC091576-1, AC132803-1, CHRNA7, CXCL14	AC091576-1, AC068633-1, TAFA1, LINC01435, BCAS1	AC068633-1, BCAS1, AC091576-1, LDB2, LINC01435	DPP10, LUZP2, CACNA2D1, AC068633-1, SDK1
Neuronal: GABAergic	SNCG	0.965753	SNCG_2	SNCG_SYT10	146	CSMD1, SORCS1, DPP10, SGCZ, HS6ST3	NR2F2-AS1, SYT10, CXCL14, THSD7B, COL21A1	PTPRK, AC109466-1, TAFA1, MYO1B, SGO1-AS1	ZNF804A, PTPRK, KCNIP4-IT1, SYT10, CSMD1	NKAIN3, TAFA1, AL356124-1, KIRREL3, AC013265-1
Neuronal: GABAergic	SNCG	0.839286	SNCG_3	SNCG_RELN	56	SGCZ, INPP4B, ZNF385B, SGO1-AS1, ZNF385D	RELN, CXCL14, NR2F2-AS1, SGO1-AS1, AC132803-1	COL5A2, SGO1-AS1, B3GLCT, GRM8, SST	SV2C, COL5A2, MYO16, NXPH1, RELN	MYO16, CDH12, CDH12, SV2C, CNTN3, CNTN3
Neuronal: GABAergic	SNCG	1	SNCG_4	SNCG_CADPS2	40	RELN, GRIN2A, PTPRT, NXPH1, CACNA2D1	CNR1, CHRNA7, NR2F2-AS1, AL391832-4, CHRNA6	CADPS2, SYT9, AC004594-1, STXBP6, MSC-AS1	SPHKAP, SYT9, CDH13, CADPS2, STXBP6	CPNE8, RYR3, CADPS2, ARHGAP18, PCDH15
Neuronal: GABAergic	SNCG	1	SNCG_5	SNCG_ANGPT1	31	SORCS1, HS6ST3, CDH12, CDH9, THSD7A	AC006305-1, CHRNA7, CNR1, THSD7B, ANGPT1	AC006305-1, LINC01416, LINC01905, MAML2, DCN	AC006305-1, LINC01416, FGFR2, PLCXD3, GPC6	CDH9, MYO16, CDH7, LAMA3, CDH12
Neuronal: GABAergic	SNCG	1	SNCG_6	SNCG_FOXO1	25	CDH12, ALCAM, ASIC2, SORCS1, L3MBTL4	THSD7B, AC137770-1, AC132803-1, CXCL14, NR2F2-AS1	CA10, FOXO1, CDH7, SGO1-AS1, AC124854-1	CA10, KLHDC8A, ZNF831, ADGRL2, ZNF804B	RELN, RELN, CA10, CA10, GRM5, GRM5
Neuronal: GABAergic	SSTCHODL	1	SSTCHODL_1	SST_CHODL	22	NPY, LRRC4C, PTPRT, TAFA2, MPPED2	NPY, NOS1, TACR1, SST, CHRM2	NPY, CHODL, NPY2R, COL8A1, NOS1	NPY, RIT2, CHODL, COL8A1, NPY2R	NPY, PRR16, ALK, PLCXD3, CHODL
Neuronal: GABAergic	SST	1	SST_1	SST_PROM1	384	GRID2, CNTN5, MGAT4C, KIAA1217, ADCY2	GRIK1, AL592156-2, PLCH1, COL25A1, SYNPR	RELN, PCSK5, PROM1, ADGRG6, AL592156-2	PROM1, TRPC7, TOX, ADGRG6, AL592156-2	ZNF536, ZNF536, NXPH2, NXPH2, SLC24A4, SLC24A4
Neuronal: GABAergic	SST	0.972222	SST_10	SST_EYA2	72	PTPRT, CNTN5, SGCZ, THSD7A, KIAA1217	AL592156-2, SLC27A6, FBN2, GRIK1, SHISA6	EYA2, ADAMTSL1, COL24A1, GRIK4, LINGO2	EYA2, ADAMTSL1, COL24A1, COL11A1, GRIK4	CNTN5, PDZRN3, ADAMTSL1, ADAMTS19, RGS6
Neuronal: GABAergic	SST	1	SST_11	SST_VCAN	67	PCDH9, PCDH15, KCTD8, FSTL5, COL19A1	NDST4, COL19A1, AC092353-2, PAWR, COL25A1	VCAN, AC092353-2, AC109466-1, SEL1L3, AC008415-1	AC109466-1, VCAN, AC008415-1, AC092353-2, AC007368-1	VCAN, AC109466-1, AC008415-1, NCAM2, STK32B
Neuronal: GABAergic	SST	0.977273	SST_12	SST_GABRG1	44	ERBB4, TRHDE, SYNPR, GPC5, PTPRK	SAMD5, TENM3-AS1, TRHDE, AL033504-1, AC046195-2	AL589740-1, MAML3, EPB41L4A, OCA2, GABRG1	AC046195-2, GPC5, MAML3, PTPRK, AL589740-1	PTPRK, AC046195-2, ERBB4, HHAT, GPC5
Neuronal: GABAergic	SST	1	SST_13	SST_SLC17A8	41	TAFA2, C8orf34, THSD7B, BRINP3, SLIT2	NDST4, QRFPR, SLC17A8, THSD7B, TRPC6	THSD7B, SAMD3, KLHL1, STYK1, SLC17A8	THSD7B, SAMD3, PRR16, MIR4500HG, NDST4	UNC13C, UNC13C, SEZ6L, SEZ6L, CCDC85A, CCDC85A
Neuronal: GABAergic	SST	1	SST_2	SST_STK32A	326	ZNF385D, ADAMTS9-AS2, ZMAT4, COL25A1, FRAS1	SST, GRIN3A, EDNRA, GRIK1, RELN	AC092640-1, STK32A, RELN, BICC1, SYT9	AC092640-1, STK32A, SYT9, LTBP1, TTN	AC092640-1, ZMAT4, ZMAT4, COL25A1, AC092640-1, AC092640-1
Neuronal: GABAergic	SST	0.974026	SST_3	SST_CALB1	308	GRID2, FSTL5, SOX5, MAP3K5, KCNIP4	CALB1, GRIK1, SST, CMTM8, SGCZ	CALB1, CBLN4, LINC01687, STK32B, MAML2	HS3ST5, LINC01687, CALB1, ZNF804B, CBLN4	NTM, ZNF385B, HS3ST5, PDE4B, STK32B
Neuronal: GABAergic	SST	0.929648	SST_4	SST_CUX2	199	NKAIN2, PTPRT, NCAM2, ERBB4, ZBTB20	SLC27A6, NXPH2, GRIK1, FBN2, NXPH1	SLC27A6, LINGO2, ADAMTSL1, FBN2, FAT4	SLC27A6, LINGO2, ADAMTSL1, CUX2, SNTG2	ERBB4, ERBB4, ADAMTSL1, SLIT2, SLIT2
Neuronal: GABAergic	SST	1	SST_5	SST_FREM1	161	PTPRK, KCNIP4, TRHDE, SOX6, SYNPR	SST, QRFPR, SAMD5, PAWR, GRIN3A	ITGA8, NR2F2-AS1, FREM1, TAC3, QRFPR	ITGA8, SGCD, PREX2, QRFPR, NR2F2-AS1	CHRM2, C8orf34, RELN, EDNRA, CSMD3
Neuronal: GABAergic	SST	0.753623	SST_6	SST_EYS	138	ERBB4, CDH13, DPP6, HS6ST3, SEMA6D	MYO5B, EYS, COL25A1, GRIK1, PLCH1	SEMA6D, EYA4, PCSK5, NELL2, SLC24A4	HPSE2, SEMA6D, ERBB4, HS6ST3, ZNF804A	NELL2, TOX, PIEZO2, CDH13, AL592156-2
Neuronal: GABAergic	SST	1	SST_7	SST_LINC01035	95	ZNF385D, EPHA6, NCAM2, THSD7B, KCNIP4	FBN2, THSD7B, SLC27A6, SST, GRIN3A	THSD7B, FBN2, LINC01035, SPON1, LINC02008	THSD7B, PRR16, GPR149, LINC01035, AL354771-1	SGO1-AS1, SGO1-AS1, GPR149, GPR149, GABRB2, GABRB2
Neuronal: GABAergic	SST	1	SST_8	SST_TAC1	91	PCDH7, CDH12, LRRC4C, CNTN4, COL19A1	TAC1, SPHKAP, SST, FLT3, COL19A1	NR2F2-AS1, SPHKAP, SPON1, PAPSS2, FREM1	RGS5, NR2F2-AS1, AL133346-1, TAC1, SPHKAP	VWC2, RGS5, KIRREL3, HTR4, CDH12
Neuronal: GABAergic	SST	1	SST_9	SST_DIPK2A	84	KCNIP4, PCDH9, ALCAM, PDE1C, CNTN4	GRIN3A, PAWR, SST, SYNPR, GRIK1	RGS6, FREM1, OPRM1, NELL1, RAB31	FREM1, ALCAM, OPRM1, DIPK2A, FBXL7	ALCAM, PCDH9, KCNIP4, PRKG1, PCSK5
Neuronal: GABAergic	VIP	1	VIP_1	VIP_RYR3	427	ZMAT4, SGCZ, GRIK1, RYR3, DCC	GPR149, AL136114-1, SYNPR, AL450338-2, SLC35F4	RYR3, ARAP2, LHFPL6, FLT1, TSHZ2	RYR3, NRG1, KCNIP4-IT1, ARAP2, FLT1	SEMA6D, SEMA6D, GRIK1, GRIK1, CDK6, CDK6
Neuronal: GABAergic	VIP	1	VIP_10	VIP_SLC7A11	43	ALCAM, ZMAT4, CDH8, OLFM3, PDE1C	NR2F2-AS1, AC013265-1, AL356108-1, CHRNA7, CALB2	SLC7A11, AL392023-2, COBLL1, STXBP5-AS1, AL589693-1	SLC7A11, AL392023-2, COBLL1, HCRTR2, STXBP5-AS1	CCK, CCK, FSTL5, FSTL5, SLC7A11, SLC7A11
Neuronal: GABAergic	VIP	0.997143	VIP_2	VIP_PTH2R	350	RELN, GRIN2A, PTPRT, NXPH1, CACNA2D1	THSD7B, LAMA3, VIP, IQGAP2, GPR149	LINC02822, NELL1, ABI3BP, TRHDE, ARHGEF28	GRM8, THSD7B, LINC02822, GRM1, TRHDE	PTH2R, PTH2R, ARHGEF26-AS1, ARHGEF26-AS1, LINC02822, LINC02822
Neuronal: GABAergic	VIP	1	VIP_3	VIP_CLSTN2	270	SORCS1, GRM8, GRIK1, DPP10, SOX5	CALB2, VIP, PPP1R1C, LAMA3, NPR3	TRPC6, BRINP3, HTR4, AL024495-1, PCP4	TRPC6, BRINP3, CLSTN2, OPRM1, CDH8	AL589740-1, DPP6, PLCE1, ARPP21, MGAT4C
Neuronal: GABAergic	VIP	0.99375	VIP_4	VIP_FREM2	160	VIP, SORCS1, SLIT2, CCK, SEMA6D	VIP, ABI3BP, TAC3, CALB2, LAMA3	ABI3BP, PCP4, ARHGEF28, TRPC4, VIP	FREM2, ABI3BP, PCP4, ARHGEF28, SLIT2	GULP1, GULP1, ABI3BP, SGCD, LINC00298
Neuronal: GABAergic	VIP	1	VIP_5	VIP_SOX2-OT	141	SOX2-OT, ZBTB20, SOX5, DCC, TSHZ2	NR2F2-AS1, DLX6-AS1, TSHZ2, KMO, GPR149	TSHZ2, COL19A1, THSD4, AC011990-1, LINC01697	THSD4, MEGF11, KIRREL3, LINC01630, TSHZ2	CMTM8, CMTM8, SORCS1, SORCS1, GULP1
Neuronal: GABAergic	VIP	0.994413	VIP_6	VIP_PCDH18	179	TMTC2, AL589740-1, NKAIN3, GRM8, RBFOX1	THSD7B, DLX6-AS1, CXCL14, CALB2, NR2F2-AS1	ADAMTSL1, THSD7B, ARHGAP18, PCDH18, SRGAP1	ADAMTSL1, PENK, SRGAP1, TMTC2, LMO3	PBX3, FSTL5, GRM1, DPP10, THSD7B
Neuronal: GABAergic	VIP	1	VIP_7	VIP_NOX4	118	KIRREL3, SDK1, SOX5, KCNQ5, CNTNAP5	TAC3, IQGAP2, VIP, C8orf34, CXCL14	NOX4, COL19A1, IQGAP2, CMTM8, AP003400-1	B3GLCT, CBLN4, FBN2, NOX4, OCA2	LHFPL6, LHFPL6, ARAP2, ARAP2, LINC01630, LINC01630
Neuronal: GABAergic	VIP	1	VIP_8	VIP_SCML4	116	ALCAM, ASIC2, KIRREL3, TRPM3, KCNQ5	AL136114-1, AC016766-1, NR2F2-AS1, AC022523-1, SYNPR	TRPM3, ADAMTS3, KCNH8, EDNRA, SCML4	TRPM3, TAFA1, ADAMTS3, SCML4, NCKAP5	KCNH8, KCNH8, KIRREL3, KIRREL3, TMEM196, TMEM196
Neuronal: GABAergic	VIP	1	VIP_9	VIP_LINC01470	84	LUZP2, ZBTB20, SGCD, PRR16, PRKD1	VIP, CNR1, ANGPT1, LINC01470, C8orf34	LINC01470, LINC02240, ANGPT1, CPED1, SVIL	LUZP2, LINC01470, ST6GALNAC5, LINC02240, CDH6	GPC6, GPC6, PRR16, PRR16, ST6GALNAC5, ST6GALNAC5
Neuronal: Glutamatergic	L2-3IT	0.998685	L2-3IT_1	CUX2_LINC00507	6846	RGS6, EPHA6, RGS7, DAB1, TAFA2	CBLN2, LINC02306, LINC00507, LINC01378, TESPA1	MEIS2, GNAL, STXBP6, LINC00507, SERPINE2	GNAL, SERPINE2, LINC02306, PDZD2, ROBO1	CUX2, CUX2, EPHA6, EPHA6, LINC00326, LINC00326
Neuronal: Glutamatergic	L2-3IT	0.847953	L2-3IT_2	CUX2_COL5A2	684	DCC, KHDRBS2, CSMD1, RALYL, NKAIN2	COL5A2, AP000829-1, TRHDE, CPNE4, RMST	PLCH1, COL5A2, ADCY8, CLMN, COBLL1	PLCH1, COBLL1, AC008415-1, PHLDB2, AC109466-1	AC008574-1, CUX2, COL5A2, EPHA6, EPHA6
Neuronal: Glutamatergic	L4IT	0.877976	L4IT_1	RORB_SLC22A10	1008	TAFA2, SLC22A10, RORB, ALCAM, TOX	AL450352-1, TSHZ2, AL355672-1, AL356295-1, SLC22A10	GABRG1, AL450352-1, TSHZ2, LYPD6B, VWC2L	MET, AP003066-1, AL589740-1, AC016687-2, PTPRO	MET, MET, VIPR2, VIPR2, CUX2, CUX2
Neuronal: Glutamatergic	L4IT	0.856851	L4IT_2	RORB_OTOGL	489	PLCH1, RMST, TAFA1, PRKG1, MGAT4C	RMST, OTOGL, PLCH1, AC073365-1, TSHZ2	PLCH1, MME, AL353811-1, RMST, PCBP3	RMST, PRKG1, CA10, PLCH1, F11-AS1	AL133346-1, AL133346-1, ITGA11, ITGA11, PLXDC2, PLXDC2
Neuronal: Glutamatergic	L5-6NP	0.993243	L5-6NP_1	NPSR1-AS1_ERG	148	TSHZ2, TRHDE, ALCAM, CNTN4, MGAT4C	NPSR1-AS1, IFNG-AS1, FER1L6-AS2, ERG, ITGA8	AC109466-1, TMEM132C, SLC24A3, LINC02552, TRHDE	AC109466-1, AC008415-1, ADAMTSL1, ST6GALNAC5, ARHGAP18	KCNQ5, AC109466-1, DGKI, TENM2
Neuronal: Glutamatergic	L5-6NP	1	L5-6NP_2	NPSR1-AS1_ADRA1A	61	GPC6, TSHZ2, GRIK1, CNTN4, CPNE4	NPSR1-AS1, IFNG-AS1, FER1L6-AS2, NPSR1, ITGA8	GRIK1, SGO1-AS1, GPC6, AC119674-1, PLD5	ADRA1A, PLCXD3, KIT, PDE1A, NRG1
Neuronal: Glutamatergic	L5-6NP	1	L5-6NP_3	NPSR1-AS1_PCED1B	14	TRHDE, GPC6, TSHZ2, GRIK1, CNTN4	NPSR1-AS1, FER1L6-AS2, IFNG-AS1, AC005909-2, AC244502-1	GRIK1, PCED1B, BACH1, SGO1-AS1, GPC5-AS2	GPC5-AS2, AC113383-1, KANK4, MAMDC2, GPC5	SGO1-AS1, AC113383-1, AC113383-1, GRIK1, PLCL1, PLCL1
Neuronal: Glutamatergic	L5ET	0.954545	L5ET_1	VAT1L_COL24A1	44	TAFA1, NTM, EPHA6, PDE1C, CNTN4	AC016074-2, VAT1L, CLEC2L, COL24A1, AC093817-2	NTNG1, AC016074-2, MIR3659HG, TAFA1, AJ009632-2		NTNG1, GPC6, MIR3659HG, AC016074-2, TAFA1
Neuronal: Glutamatergic	L5IT	0.825333	L5IT_1	RORB_TRABD2A	1500	NKAIN2, CSMD1, CNTN5, RALYL, CCSER1	AC060765-2, AC109466-1, AC073091-3, AC008415-1, CASC15	TLL1, ARSJ, TRABD2A, KCNK2, MIR3681HG	NFIB, PRKG1, SLIT3, EPHA6, ARSJ	GRIK3, AP003066-1, TLL1, AC060765-2, AL033539-2
Neuronal: Glutamatergic	L5IT	0.986159	L5IT_2	RORB_LINC02196	289	DCC, KHDRBS2, CSMD1, RALYL, NKAIN2	LINC02196, AC099517-1, ADGRL4, AL355672-1, AL356295-1	LINC02196, ADGRL4, ARHGAP15, AC079793-1, AC099517-1	AL356295-1, AC079793-1, ARHGAP15, LINC02196, ADGRL4	AC099517-1, AC099517-1, LINC02196, LINC02196, TLL1, TLL1
Neuronal: Glutamatergic	L6CT	0.996337	L6CT_1	ADAMTSL1_SEMA3E	546	TRPM3, HS3ST4, CCDC144A, SLC24A2, MEIS2	ADAMTSL1, SEMA3E, AC011246-1, LINC01821, LINC02082	AC019211-1, AC067956-1, SEMA5A, GNAL, AC093843-1		ADAMTSL1, HS3ST4, FOXP2, SEMA3A, CNTNAP4
Neuronal: Glutamatergic	L6ITCAR3	1	L6ITCAR3_1	THEMIS_SMYD1	288	CTNNA3, KCNMB2, PDZRN4, SEMA6D, SYNPR	POSTN, SMYD1, THEMIS, AL136119-1, MCTP2	SMYD1, POSTN, HPSE2, MCTP2, OLFML2B	MCTP2, HPSE2, SMYD1, KCNMB2, SAMD3	MCTP2, HPSE2, SMYD1, KCNMB2, SAMD3
Neuronal: Glutamatergic	L6IT	0.905908	L6IT_1	THEMIS_LINC00343	914	RGS6, RGS7, KIRREL3, SLIT3, SORCS1	THEMIS, LINC00343, AC019211-1, AC067956-1, AC015943-1	THEMIS, GRIK3, AC092131-1, NFIA, LINC00343	RGS6, CDH13, SORCS1, ANO3, PDGFC	RGS6, CDH13, SORCS1, ANO3, PDGFC
Neuronal: Glutamatergic	L6b	1	L6b_1	NPFFR2_SEMA3D	262	ITPR2, GRIN2A, ZFHX3, AC245060-5, CCDC144A	NPFFR2, SEMA3D, MCTP2, AL136456-1, AC022126-1	AL138927-1, NPFFR2, LRMDA, SEMA3D, KCNMB2	NPFFR2, AL138927-1, LINC02263, LINC01322, KCNMB2	NPFFR2, NPFFR2, AL138927-1, AC064875-1, LRMDA
Neuronal: Glutamatergic	L6b	0.977778	L6b_2	CCBE1_SULF1	90	MGAT4C, GOLGB1, CCDC144A, CNTN4, UTRN	CCBE1, DPP4, ERG, SULF1, SDK2	THSD7B, VCAN, CCBE1, PLCXD3, UTRN	VCAN, DCC, THSD7B, CHRM2, ZNF804A	VCAN, VCAN, DCC, DCC, THSD7B, THSD7B
Non-neuronal and Non-neural	Astrocyte	0.997837	Astrocyte_1	HPSE2_GJA1	4161	SLC1A2, GPC5, GPM6A, CTNNA2, NRG3	HPSE2, GJA1, GPC5, OBI1-AS1, ADGRV1	HPSE2, GPC5, CACNB2, RYR3, SLC1A2	CABLES1, HPSE2, GRM3, WIF1, ZNF98	HPSE2, CABLES1, FLRT2, PLCB1, LRRC3B
Non-neuronal and Non-neural	Astrocyte	1	Astrocyte_2	GFAP_TNC	972	ADGRV1, PRKG1, AC012405-1, RYR3, NEAT1	AC012405-1, TNC, AC073941-1, GFAP, FAM189A2	AC012405-1, TNC, AC073941-1, DCLK1, DPP10	ADAMTSL3, AC012405-1, TNC, LINC00609, AC073941-1	ADAMTSL3, ADAMTSL3, CACNA2D3, CACNA2D3, PLCB4, PLCB4
Non-neuronal and Non-neural	Astrocyte	0.998466	Astrocyte_3	GFAP_GRIA1	652	DPP10, ADGRV1, CTNNA2, NRG3, GPM6A	ADGRV1, GFAP, WDR49, RFX4, MIR4300HG	DPP10, ADGRV1, WDR49, DCLK1, PRKG1	GRIA1, LINC01411, AL365295-1, NLGN1, DPP6	ADGRV1, PRKG1, OBI1-AS1, AL137139-2, NEAT1
Non-neuronal and Non-neural	Endothelial	1	Endothelial_1	FLT1_CLDN5	129	FLT1, EPAS1, ATP10A, ST6GALNAC3, A2M	FLT1, MECOM, CLDN5, ATP10A, ABCG2	FLT1, ABCB1, ATP10A, MECOM, CLDN5		ARL15, MECOM, ST6GALNAC3, FLT1, ELOVL7
Non-neuronal and Non-neural	Immune	0.955556	Immune_1	SKAP1_CD44	90	EPB41L3, NAMPT, ACSL1, DOCK4, LRMDA	PTPRC, IQGAP2, ARHGAP15, PRKCH, SAMSN1	SKAP1, IQGAP2, STAT4, BCL11B, PARP8		CD44, CD44, SKAP1, SKAP1, BCL11B, BCL11B
Non-neuronal and Non-neural	Microglia	0.942032	Microglia_1	DOCK8_APBB1IP	4261	ARHGAP24, FRMD4A, DOCK4, MAP1B, SPARCL1	DOCK8, APBB1IP, FYB1, ADAM28, LNCAROD	ADAM28, DOCK8, APBB1IP, ATP8B4, AL163541-1		SYNDIG1, SYNDIG1, P2RY12, P2RY12, RASGEF1C, RASGEF1C
Non-neuronal and Non-neural	OPC	0.998326	OPC_1	PDGFRA_PTPRZ1	4779	DPP10, DSCAM, LHFPL3, OPCML, PTPRZ1	AC004852-2, PDGFRA, LHFPL3, VCAN, PCDH15	PCDH15, AC004852-2, NXPH1, CA10, MMP16		PCDH15, PCDH15, LHFPL3, TNR, AC004852-2
Non-neuronal and Non-neural	Oligodendrocyte	0.998865	Oligodendrocyte_1	ST18_MOBP	17619	SYT1, SNAP25, MAP1B, STMN2, ATP1B1	ST18, MOBP, LINC01608, ENPP2, FOLH1	ST18, MOBP, LINC01608, ENPP2, FOLH1		MOBP, TMEM144, NKAIN2, ST18, RNF220
Non-neuronal and Non-neural	Pericyte	0.967742	Pericyte_1	FLT1_CARMN	124	FLT1, RGS5, ABCG2, ABCB1, ATP10A	EBF1, CARMN, ITIH5, CYSLTR2, NOTCH3	SLC38A11, MYO1B, EBF1, CARMN, ITIH5		PRKG1, GRM8, ARHGAP10, PDGFRB, SLC30A10
Non-neuronal and Non-neural	VLMC	0.952941	VLMC_1	COL4A2_ABCA9	85	ADAMTS1, ARHGAP24, IGF1R, COL4A2, COL4A1	AC092957-1, TBX18, LINC01088, SVIL, ITIH5	AC092957-1, TBX18, SVIL, CEMIP, ABCA9		BICC1, BICC1, LINC01088, LINC01088, SLC7A14-AS1, SLC7A14-AS1
