## Supplementary material for "A multimodal interrogation of Broca’s area in the pediatric and adult human brain": Table_S2

Subclass	n	percent	percent_by_age_group	percent_by_BA	Marker_genes
L2/3 IT	30225	14.33	Infancy: 16.45%; Childhood: 12.36%; Adult: 13.72%	B04: 13.12%; B06: 13.87%; B44: 12.22%; B45: 17.79%	AC008574-1, LINC01331, LINC01378, TESPA1, CBLN2, AC011287-1, GLRA3, CUX2, SLIT3, ENC1
L4 IT	8373	3.97	Infancy: 5.06%; Childhood: 3.37%; Adult: 3.1%	B04: 3.29%; B06: 2.25%; B44: 3.92%; B45: 6.41%	LINC01202, SCHLAP1, AL356295-1, SLC22A10, AC073365-1, AC109466-1, GABRG1, AC092422-1, TSHZ2, LINC02232
L5 IT	8218	3.9	Infancy: 4.61%; Childhood: 3.56%; Adult: 3.24%	B04: 3.24%; B06: 4.53%; B44: 3.46%; B45: 4.14%	AC060765-2, AC021134-1, HS3ST2, IL1RAPL2, AC073091-3, CASC15, AC109466-1, RXFP1, CPNE4, PHLDB2
L5 ET	206	0.1	Infancy: 0.11%; Childhood: 0.09%; Adult: 0.08%	B04: 0.06%; B06: 0.22%; B44: 0.04%; B45: 0.05%	AC016074-2, RBM20, COL24A1, CLEC2L, AC110614-1, RAB37, VAT1L, MIR3659HG, VWA3A, BCL11B
L5/6 NP	1211	0.57	Infancy: 0.75%; Childhood: 0.49%; Adult: 0.41%	B04: 0.33%; B06: 0.79%; B44: 0.56%; B45: 0.54%	NPSR1-AS1, IFNG-AS1, FER1L6-AS2, HTR2C, ITGA8, GRM4, SAMD3, ERG, TSHZ2, AL109930-1
L6 IT	2798	1.33	Infancy: 1.61%; Childhood: 0.85%; Adult: 1.54%	B04: 1.34%; B06: 1.47%; B44: 1.42%; B45: 1.07%	THEMIS, AC019211-1, AC015943-1, LINC01435, AC067956-1, AC093843-1, RXFP1, AC034268-2, AC117834-1, KLHL1
L6 IT CAR3	1228	0.58	Infancy: 0.51%; Childhood: 0.61%; Adult: 0.66%	B04: 0.52%; B06: 0.56%; B44: 0.74%; B45: 0.5%	POSTN, THEMIS, LINC02197, ZNF804B, NTNG2, AC110023-1, KLHL1, GALNT14, NR4A2, DACH1
L6 CT	1667	0.79	Infancy: 0.67%; Childhood: 0.76%; Adult: 1.02%	B04: 0.85%; B06: 0.99%; B44: 0.71%; B45: 0.61%	SEMA3E, ADAMTSL1, LINC01821, LINC02082, SULF1, B4GALNT3, TRPM3, HS3ST4, ASIC2, SEMA3A
L6b	1251	0.59	Infancy: 0.72%; Childhood: 0.4%; Adult: 0.66%	B04: 0.63%; B06: 0.64%; B44: 0.64%; B45: 0.48%	DPP4, AC104689-2, MDFIC, FAM160A1, AL136456-1, MSC-AS1, MCTP2, OLFML2B, ARSJ, LINC02232
PVALB	8883	4.21	Infancy: 5.02%; Childhood: 3.78%; Adult: 3.55%	B04: 3.57%; B06: 4.58%; B44: 3.86%; B45: 4.65%	MYO5B, TAC1, BTBD11, RGS5, KCNC2, CNTNAP3, GAD2, ZNF804A, KCNS3, ANK1
PVALB ChC	1892	0.9	Infancy: 1.03%; Childhood: 0.76%; Adult: 0.88%	B04: 0.68%; B06: 0.91%; B44: 0.93%; B45: 1.01%	AC046195-2, ZNF385D-AS2, PVALB, COL15A1, AP003464-1, CNTN5, ZNF385D, GPR149, CA8, NPNT
SST	10370	4.92	Infancy: 6.47%; Childhood: 4.09%; Adult: 3.64%	B04: 4.25%; B06: 4.37%; B44: 4.99%; B45: 5.96%	SST, GRIK1, GRIN3A, COL25A1, SYNPR, PAWR, PLCH1, KIAA1217, SHISA6, CDH9
SST CHODL	88	0.04	Infancy: 0.06%; Childhood: 0.02%; Adult: 0.05%	B04: 0.07%; B06: 0.03%; B44: 0.02%; B45: 0.05%	NPY, NOS1, TRPC6, TACR1, CRHBP, KLF5, GRIK1, NXPH2, LINC01902, SST
LAMP5	3254	1.54	Infancy: 1.74%; Childhood: 1.49%; Adult: 1.32%	B04: 1.4%; B06: 1.46%; B44: 1.4%; B45: 1.87%	KIT, SV2C, RELN, TRPC3, AC132803-1, FREM1, LINC00298, PKP2, EYA4, PRELID2
LAMP5 LHX6	1426	0.68	Infancy: 0.81%; Childhood: 0.5%; Adult: 0.71%	B04: 0.62%; B06: 0.67%; B44: 0.71%; B45: 0.7%	LINC01344, HCRTR2, PDGFD, SV2C, EYA4, AL136456-1, LAMP5, SFRP1, CA3, AC132803-1
VIP	8967	4.25	Infancy: 5.21%; Childhood: 3.68%; Adult: 3.54%	B04: 3.53%; B06: 4.01%; B44: 4.09%; B45: 5.22%	VIP, CALB2, GPR149, NR2F2-AS1, AC013265-1, DLX6-AS1, VWC2L, SYNPR, ADARB2, CNR1
PAX6	708	0.34	Infancy: 0.39%; Childhood: 0.3%; Adult: 0.3%	B04: 0.31%; B06: 0.25%; B44: 0.35%; B45: 0.43%	RELN, CNR1, CHRNA7, CXCL14, CCK, SLC35F4, DDR2, ADARB2, NR2F2-AS1, WIF1
SNCG	1891	0.9	Infancy: 0.98%; Childhood: 0.83%; Adult: 0.86%	B04: 0.75%; B06: 0.55%; B44: 1.04%; B45: 1.25%	CXCL14, SGO1-AS1, CHRNA7, NR2F2-AS1, AC132803-1, AL391832-4, NR2F2, THSD7B, CNR1, COL21A1
Oligodendrocyte	43711	20.72	Infancy: 12.65%; Childhood: 21.21%; Adult: 32.5%	B04: 27.87%; B06: 22.59%; B44: 21.4%; B45: 12.45%	FOLH1, MOBP, ST18, AC012494-1, CNDP1, PLP1, ANLN, MOG, ABCA8, AL033523-1
OPC	28624	13.57	Infancy: 16.23%; Childhood: 14.05%; Adult: 8.81%	B04: 12.78%; B06: 13.9%; B44: 14.24%; B45: 13.18%	AC004852-2, PDGFRA, LHFPL3, COL9A1, VCAN, MEGF11, PCDH15, TNR, PTPRZ1, SEMA5A
Astrocyte	22507	10.67	Infancy: 6.42%; Childhood: 15.51%; Adult: 10.67%	B04: 8.96%; B06: 11.13%; B44: 11.54%; B45: 10.66%	OBI1-AS1, GLI3, SLCO1C1, ADGRV1, AQP4, RANBP3L, LINC00299, F3, BMPR1B, RGS20
Microglia	19441	9.22	Infancy: 10.35%; Childhood: 9.25%; Adult: 7.42%	B04: 9.84%; B06: 8.55%; B44: 9.59%; B45: 9.09%	APBB1IP, LNCAROD, DOCK8, SYK, C3, ADAM28, LINC01374, FYB1, AL163541-1, INPP5D
Endothelial	996	0.47	Infancy: 0.63%; Childhood: 0.43%; Adult: 0.28%	B04: 0.6%; B06: 0.37%; B44: 0.56%; B45: 0.4%	MECOM, CLDN5, VWF, ATP10A, FLT1, ERG, ABCG2, IFI27, LEF1, ST8SIA6
Pericyte	784	0.37	Infancy: 0.49%; Childhood: 0.33%; Adult: 0.24%	B04: 0.47%; B06: 0.35%; B44: 0.37%; B45: 0.31%	CARMN, NOTCH3, SLC6A12, TFPI, EBF1, ITIH5, LINC02147, AC092957-1, SLC19A1, AC012409-2
VLMC	578	0.27	Infancy: 0.24%; Childhood: 0.38%; Adult: 0.19%	B04: 0.34%; B06: 0.3%; B44: 0.28%; B45: 0.19%	AC092957-1, CEMIP, COLEC12, SVIL, LAMA2, BICC1, ARHGAP29, TGFBR3, UACA, LAMA4
Immune	1669	0.79	Infancy: 0.81%; Childhood: 0.91%; Adult: 0.61%	B04: 0.57%; B06: 0.67%; B44: 0.92%; B45: 0.98%	SRGN, PTPRC, ACSL1, TLR2, ARHGAP15, RBM47, SAMSN1, IKZF1, FKBP5, HIF1A
