## Supplementary material for "A multimodal interrogation of Broca’s area in the pediatric and adult human brain": Table_S1

sample_ID	Individual	Brodmann_area	approx_age_months	approx_age_years	age_group	race	sex	Laboratory	library_date	seq_date	post_mortem_interval
TOMB44NIH5558	NIH5558	B44	60	5	Childhood	white	male	TOM	10/4/23	11/1/23	19
ARKB44UCSF005	UCSF005	B44	432	36	Adult	unknown	male	ARK	4/12/23	5/2/23	48
ARKB45NIH4369	NIH4369	B45	32	2	Infancy	white	female	ARK	4/12/23	5/2/23	14
ARKB45UCSF022	UCSF022	B45	5	0	Infancy	unknown	male	ARK	12/19/22	1/12/23	16
TOMB04NIH6666	NIH6666	B04	348	29	Adult	Black or African-American	male	TOM	10/4/23	11/1/23	24
TOMB44NIH1536	NIH1536	B44	300	25	Adult	Black or African-American	female	TOM	10/4/23	11/1/23	24
ARKB06NIH4327	NIH4327	B06	60	5	Childhood	Black or African-American	female	ARK	10/4/23	11/1/23	24
TOMB06NIH5408	NIH5408	B06	72	6	Childhood	Black or African-American	male	TOM	10/4/23	11/1/23	16
TOMB06NIH5558	NIH5558	B06	60	5	Childhood	white	male	TOM	10/4/23	11/1/23	19
TOMB44NIH5408	NIH5408	B44	72	6	Childhood	Black or African-American	male	TOM	10/4/23	11/1/23	16
ARKB45NIH4455_1	NIH4455_1	B45	15	1	Infancy	white	female	ARK	10/4/23	11/1/23	39
TOMB06UCSF022	UCSF022	B06	5	0	Infancy	unknown	male	TOM	12/19/22	1/12/23	16
TOMB45NIH5558	NIH5558	B45	60	5	Childhood	white	male	TOM	10/4/23	11/1/23	19
TOMB04NIH5408	NIH5408	B04	72	6	Childhood	Black or African-American	male	TOM	10/4/23	11/1/23	16
ARKB06UCSF005	UCSF005	B06	432	36	Adult	unknown	male	ARK	4/12/23	5/2/23	48
ARKB04NIH4369	NIH4369	B04	32	2	Infancy	white	female	ARK	4/12/23	5/2/23	14
TOMB04NIH1536	NIH1536	B04	300	25	Adult	Black or African-American	female	TOM	10/4/23	11/1/23	24
TOMB04NIH5608	NIH5608	B04	40	3	Infancy	white	male	TOM	5/1/23	5/2/23	29
ARKB06UCSF004	UCSF004	B06	48	4	Childhood	unknown	female	ARK	4/12/23	5/2/23	24
ARKB44NIH4369	NIH4369	B44	32	2	Infancy	white	female	ARK	4/12/23	5/2/23	14
TOMB04NIH5558	NIH5558	B04	60	5	Childhood	white	male	TOM	10/4/23	11/1/23	19
ARKB45NIH4327	NIH4327	B45	60	5	Childhood	Black or African-American	female	ARK	10/4/23	11/1/23	24
TOMB44NIH5608	NIH5608	B44	40	3	Infancy	white	male	TOM	5/1/23	5/2/23	29
ARKB44UCSF022	UCSF022	B44	5	0	Infancy	unknown	male	ARK	12/19/22	1/12/23	16
TOMB45NIH5608	NIH5608	B45	40	3	Infancy	white	male	TOM	5/1/23	5/2/23	29
ARKB04NIH4455_1	NIH4455_1	B04	15	1	Infancy	white	female	ARK	10/4/23	11/1/23	39
TOMB45NIH5408	NIH5408	B45	72	6	Childhood	Black or African-American	male	TOM	10/4/23	11/1/23	16
TOMB06NIH6666	NIH6666	B06	348	29	Adult	Black or African-American	male	TOM	10/4/23	11/1/23	24
TOMB44NIH6666	NIH6666	B44	348	29	Adult	Black or African-American	male	TOM	10/4/23	11/1/23	24
ARKB44NIH4455_1	NIH4455_1	B44	15	1	Infancy	white	female	ARK	10/4/23	11/1/23	39
TOMB06NIH5608	NIH5608	B06	40	3	Infancy	white	male	TOM	5/1/23	5/2/23	29
TOMB45NIH6666	NIH6666	B45	348	29	Adult	Black or African-American	male	TOM	10/4/23	11/1/23	24
ARKB44NIH4327	NIH4327	B44	60	5	Childhood	Black or African-American	female	ARK	10/4/23	11/1/23	24
ARKB44UCSF004	UCSF004	B44	48	4	Childhood	unknown	female	ARK	4/12/23	5/2/23	24
TOMB45NIH1536	NIH1536	B45	300	25	Adult	Black or African-American	female	TOM	10/4/23	11/1/23	24
ARKB45UCSF005	UCSF005	B45	432	36	Adult	unknown	male	ARK	4/12/23	5/2/23	48
TOMB06NIH1536	NIH1536	B06	300	25	Adult	Black or African-American	female	TOM	10/4/23	11/1/23	24
ARKB06NIH4369	NIH4369	B06	32	2	Infancy	white	female	ARK	4/12/23	5/2/23	14
ARKB45UCSF004	UCSF004	B45	48	4	Childhood	unknown	female	ARK	4/12/23	5/2/23	24
ARKB04NIH4327	NIH4327	B04	60	5	Childhood	Black or African-American	female	ARK	10/4/23	11/1/23	24
ARKB06NIH4455_1	NIH4455_1	B06	15	1	Infancy	white	female	ARK	10/4/23	11/1/23	39
